# The genome of the charismatic sea star *Linckia laevigata*

**DOI:** 10.1101/2025.06.09.658723

**Authors:** Caleb J Trimble, Christopher E Laumer, Miles Lamare, Hugh F Carter, Maria Byrne, Matthias Fellner, Suzanne T Williams, Nathan J Kenny

## Abstract

*Linckia laevigata* is a tropical sea star commonly found throughout the Indian and Pacific Oceans, and is one of the top ten-most collected invertebrates, often encountered in the aquarium trade. It has been the subject of investigations into population structure, biodiversity and ecology, particularly regarding gene flow among populations throughout its range, the status of different colour morphs and its relationship with its putative sister species, *L. multifora*. Here we present and describe a high-quality genome assembly for *L. laevigata.* Our assembly is 585.97 Mb in length, with a scaffold N50 of 3 Mb. The genome has a typical repeat (36.99%) and GC content (41.33%), when compared with other echinoderm datasets. Our genome annotation recovers 16,178 genes, with high (89.4%) recovery of the metazoan BUSCO set. This novel resource will provide a model organism for studying the biogeography of the tropical Indo-West Pacific region, and more specifically facilitate the investigation of a range of sea star traits at the genomic level.

**Significance:** Sea stars remain poorly characterised at a genomic level. Data from the charismatic tropical sea star *Linckia laevigata* will enable future studies into the biology, population structure and evolution of these ecologically important species.
