## Supplementary Tables 1-6 for "The genome of the charismatic sea star *Linckia laevigata*"

### Sheet: Supplementary Table 1
TE Class	Number of Elements	Length (bp)	Percentage of Sequence
DNA_transposon	20	15348	0
LINE	--	--	--
CR1	5979	1971212	0.0034
I	48	47856	0.0001
Jockey	379	168443	0.0003
L1	1706	1435632	0.0024
L2	8484	3207951	0.0055
Proto2	106	53891	0.0001
R2	233	143317	0.0002
R4	649	248078	0.0004
RTE	3774	1649843	0.0028
Rex	1691	752240	0.0013
unknown	1263	456627	0.0008
LTR	--	--	--
Bel_Pao	261	115528	0.0002
Copia	250	92671	0.0002
Gypsy	20296	14283631	0.0244
unknown	77816	26955388	0.046
SINE	--	--	--
tRNA	6	504	0
TIR	--	--	--
CACTA	92156	27057372	0.0462
Mutator	123975	39010812	0.0666
P	27	13289	0
PIF_Harbinger	33086	8997636	0.0154
Tc1_Mariner	8329	1325994	0.0023
Transib	202	71138	0.0001
hAT	63840	20246107	0.0346
piggyBac	29	28861	0
polinton	1351	1918991	0.0033
Low complexity	439	106964	0.0002
nonLTR	--	--	--
DIRS_YR	795	663740	0.0011
Ngaro_YR	247	142570	0.0002
Penelope	4047	1743798	0.003
nonTIR	--	--	--
helitron	149480	38248172	0.0653
Repeat fragment	77844	25584818	0.0437
total interspersed	678808	216758422	0.3699
Total	678808	216758422	0.3699
Total Sequences:	381
Total Length:	585975304 bp

### Sheet: Supplementary Table 2
Library name	Number of Reads	Span (Gbp)	Average Length (bp)	N50 length (bp)	GC%	Q20%	Q30%
2022-12-01	1896843	21.42	11293.1	20853	41.26	82.17	64.89
2023-02-01	1436088	15.48	10782.6	14996	41.26	78.37	59.95

### Sheet: Supplementary Table 3
Measure	L. laevigata genome.fa	L. laevigata extracted genes.fa
Total number of core genes queried	954	954
BUSCO scores	C:98.7%[S:97.5%,D:1.2%],F:0.6%,M:0.7%	C:89.4%[S:78.3%,D:11.1%],F:2.0%,M:8.6%
Average number of orthologs per core genes	1.01	N/A
Percentage of detected core genes that have more than 1 ortholog	1.17	N/A
Extended extracted genes statistics
Length Statistics and Composition:
# of sequences:	18972
Total length (aa):	9050795
Longest sequence (aa):	6502
Shortest sequence (aa):	3
Mean sequence length (aa):	477
Median sequence length (aa):	364

### Sheet: Supplementary Table 4
All statistics are based on	contigs of size >= 500 bp, unless otherwise noted (e.g., "# contigs (>= 0 bp)" and "Total length (>= 0 bp)" include all contigs).
Assembly	Linckia laevigata genome
# contigs (>= 0 bp)	381
# contigs (>= 1000 bp)	381
# contigs (>= 5000 bp)	381
# contigs (>= 10000 bp)	381
# contigs (>= 25000 bp)	380
# contigs (>= 50000 bp)	373
Total length (>= 0 bp)	585975304
Total length (>= 1000 bp)	585975304
Total length (>= 5000 bp)	585975304
Total length (>= 10000 bp)	585975304
Total length (>= 25000 bp)	585956419
Total length (>= 50000 bp)	585696600
# contigs	381
Largest contig	8918583
Total length	585975304
GC (%)	41.33
N50	3037324
N90	874130
auN	3.39253e+06
L50	62
L90	196
# N's per 100 kbp	0

### Sheet: Supplementary Table 5
Metric	Value
Number of genes	16178
Number of transcripts	18972
Number of cds	18972
Number of exons	140681
Number of introns	121709
Number of start_codons	18962
Number of stop_codons	18964
Number of exons in cds	140681
Number of introns in cds	121709
Number of introns in exons	121709
Number genes overlapping	82
Number of single exon genes	3086
Number of single exon transcripts	3362
Mean transcripts per gene	1.2
Mean cds per transcript	1
Mean exons per transcript	7.4
Mean introns per transcript	6.4
Mean start_codons per transcript	1

### Sheet: Supplementary Table 6
Species Tree Node	Duplications (all)	Duplications (50% support)
Strongylocentrotus purpuratus	20500	20500
Asterias rubens	8901	8901
Amphiura filiformis	11653	11653
Apostichopus japonicus	4976	4976
Acanthaster planci	13759	13759
Anneissia japonica	14691	14691
Linckia laevigata	5398	5398
Patiria miniata	16648	16648
N0	973	281
N1	824	151
N2	237	56
N3	60	60
N4	693	561
N5	448	332
N6	406	406
